# Association of *CXCR6* with COVID-19 severity: Delineating the host genetic factors in transcriptomic regulation

**DOI:** 10.1101/2021.02.17.431554

**Authors:** Yulin Dai, Junke Wang, Hyun-Hwan Jeong, Wenhao Chen, Peilin Jia, Zhongming Zhao

## Abstract

**Background:** The coronavirus disease 2019 (COVID-19) is an infectious disease that mainly affects the host respiratory system with ∼80% asymptomatic or mild cases and ∼5% severe cases. Recent genome-wide association studies (GWAS) have identified several genetic loci associated with the severe COVID-19 symptoms. Delineating the genetic variants and genes is important for better understanding its biological mechanisms.

**Methods:** We implemented integrative approaches, including transcriptome-wide association studies (TWAS), colocalization analysis and functional element prediction analysis, to interpret the genetic risks using two independent GWAS datasets in lung and immune cells. To understand the context-specific molecular alteration, we further performed deep learning-based single cell transcriptomic analyses on a bronchoalveolar lavage fluid (BALF) dataset from moderate and severe COVID-19 patients.

**Results:** We discovered and replicated the genetically regulated expression of *CXCR6* and *CCR9* genes. These two genes have a protective effect on the lung and a risk effect on whole blood, respectively. The colocalization analysis of GWAS and *cis*-expression quantitative trait loci highlighted the regulatory effect on *CXCR6* expression in lung and immune cells. In the lung resident memory CD8^+^ T (T_RM_) cells, we found a 3.32-fold decrease of cell proportion and lower expression of *CXCR6* in the severe than moderate patients using the BALF transcriptomic dataset. Pro-inflammatory transcriptional programs were highlighted in T_RM_ cells trajectory from moderate to severe patients.

**Conclusions:** *CXCR6* from the *3p21*.*31* locus is associated with severe COVID-19. *CXCR6* tends to have a lower expression in lung T_RM_ cells of severe patients, which aligns with the protective effect of *CXCR6* from TWAS analysis. We illustrate one potential mechanism of host genetic factor impacting the severity of COVID-19 through regulating the expression of *CXCR6* and T_RM_ cell proportion and stability. Our results shed light on potential therapeutic targets for severe COVID-19.
