## Additional file 2 for "Association of *CXCR6* with COVID-19 severity: Delineating the host genetic factors in transcriptomic regulation"

### Sheet: Sheet1
Table S3: Predicted transcription factors (SP1 and RELA) bind affinity alterations on genome-wide significant SNPs at locus 3p21.31
ac_motif	var_id	CHR	POS	REF	ALT	p	Beta	SE	var_class	var_coord	best_w	worst_w	w_diff	best_pval	worst_pval	pval_ratio	best_variant	worst_variant	best_offset	worst_offset	min_offset_diff	best_strand	worst_strand	str_change	best_seq	worst_seq	minor_allele_freq	TF
M02921_2.00	rs71325088	3	45862952	T	C	8.764e-39	0.70125	0.053837	SNV	3:45862951-45862952_+	4.62	-0.92	5.53	0.00085	0.014	16.47	C	T	-7	-7	0	D	D	0	ACAACACCTAG	ACAACACTTAG	0.0394858	SP1
M08006_2.00	rs10490770	3	45864732	T	C	9.538e-39	0.70098	0.053843	SNV	3:45864731-45864732_+	3.68	-2.31	6	0.00098	0.014	14.29	C	T	-10	-10	0	R	R	0	GTGGATTTTCA	ATGGATTTTCA	0.0394858	RELA
M10294_2.00	rs67959919	3	45871908	G	A	8.831e-39	0.70118	0.053834	SNV	3:45871907-45871908_+	5.29	-1.64	6.93	0.00093	0.036	38.71	G	A	-2	-2	0	R	R	0	TACCCGCCGG	TACCCGCTGG	0.0394858	SP1
#column content
ac_motif: Accession number of the positions-pecific scoring matrix in Homo Sapien CIS-BP 2.0
var_id: SNP ID of the variation
CHR: chromosome in GRCh37
POS: position in GRCh37
REF: reference allele
ALT:alternative allel
p: HGI round 4 alpha pvalue
Beta: Beta coefficient
SE: Standard error of Beta
var_class: Variation type, according to SNP Ontology (SO) nomenclature
var_coord: Coordinates of the variation
best_w: Best weigth for the putative site
worst_w: Worst weigth for the putative site
w_diff: Difference between best and worst weigth
best_pval: P_value of the best putative site
worst_pval: P_value of the worst putative site
pval_ratio: Ratio between worst and best pval ( pval_ratio = worst_pval/best_pval )
best_variant: Variant in the best putative site
worst_variant: Variant in the worst putative site
best_offest: Offset of the best putative site
worst_offset: Offset of the worst putative site
min_offset_diff: Difference minimal between best and worst putative site
best_strand: Strand of the best putative site (D:forward strand, R:reverse strand)
worst_strand: Strand of the worst putative site (D:forward strand, R:reverse strand)
str_change: Indicate if strand have change between the offset of min_offset_diff
best_seq: Sequence of the worst putative site
worst_seq: Sequence of the worst putative site
minor_alle_freq: Minor allele frequency
TF: the corresponding Transcriptional Factor of ac_motif
